# A parenchymal niche regulates pluripotent stem cell function in planarians

**DOI:** 10.1101/2025.08.01.668211

**Authors:** Skylar E. Settles, Kathleen E. Miller, Rachel H. Roberts-Galbraith

## Abstract

Harnessing the extraordinary potential of stem cells requires exquisite control *in vitro*, *in vivo*, and in the context of potential therapies. Adult stem cells are commonly housed within a microenvironment, or “niche,” that supplies signals to regulate stem cell function. It has been difficult to determine whether pluripotent stem cells have a similar endogenous niche due to the transient nature of the cell type in most animal species. We sought to establish the nature of a pluripotent stem cell niche using planarian flatworms, animals that maintain pluripotent stem cells throughout adulthood and use them for whole-body regeneration. We characterized the cellular microenvironment of planarian stem cells in detail, finding that each stem cell is surrounded by a diverse mixture of other stem cells and differentiated cells. We identified phagocytic cells marked by *CTSL2* as the differentiated cell type most frequently found next to stem cells, in both homeostasis and regeneration. *CTSL2^+^* cells, which we named abraçada cells, wrap around stem cells, and then neighbor progenitors less often coincident with their specialization. We then tested whether abraçada cells constitute a functional niche that regulates stem cells. We identified two innexin-encoding genes expressed in abraçada cells that are critical for pluripotent stem cell function and planarian regeneration. Together, our results reveal for the first time a local, endogenous niche that actively regulates adult pluripotent stem cells.
