## Supplemental Tables for "A parenchymal niche regulates pluripotent stem cell function in planarians"

### Sheet: Supp Table 1 Cell Pool Markers
Supp. Table 1
Neural Pool
Gene Name	Dresden Contig	Subcluster / Cell Type	Forward Primer	Reverse Primer
ChAT	dd_smed_v6_6208_0_1	ciliated neurons (2, 4, 5, 6, 12); neural (1, 2, 3, 7, 8, 13, 15, 19, 21, 24, 36, 45, 59); non-ciliated neurons (0, 3, 9, 11, 36); smedwi-1 (5)	GATCTCCTGCCACCAAAGAA	AACTCCATGACCCTGAATCG
PC2	dd_smed_v6_1566_0_1	ciliated neurons (2, 6); neural (3, 5, 8, 13, 15, 25, 29, 33, 54, 60); non-ciliated neurons (20); smedwi-1 (6)	TCGTTGCACACCTGTACCAT	CACTCCAACACCACAAATGC
Intestinal Pool
Gene Name	Dresden Contig	Subcluster / Cell Type	Forward Primer	Reverse Primer
NA	dd_smed_v6_1471_0_1	0, 7	AGGCTACCAGTGCCAATTGAA	CCCAGGATTGGGAGCATACC
ankyrin 3 (ANK3)	dd_smed_v6_3101_0_1	2, 5	GTGCCTGAACGGTCATTGTG	ATGTCCGCAATCCAAAACGC
DUF3421	dd_smed_v6_75_0_1	4	CCTGTGTTGCGGTCGTTTAT	GCATCCTGCCACAGAGTGTA
Protonephridia Pool
Gene Name	Dresden Contig	Subcluster / Cell Type	Forward Primer	Reverse Primer
NA	dd_smed_v6_16519_0_1	1	TCGATTCTCGTCACGTTTGCTA	AACAAGTCGAACCGGAAACG
NA	dd_smed_v6_10592_0_1	3	AAACATGCGAGCACAACTTGG	TCTGCTGCAGTCGTCCAAAC
sodium/calcium exchanger-like	dd_smed_v6_20334_0_1	4	TTTTCCGGGGACCTTCAAGC	TGAACAGAGGGCCCCCAATA
cadherin C	dd_smed_13207_0_1	5	TTATTGAGCATGGCCCCCTC	ATGACATTCCCAGCCGCTTT
Epidermal Pool
Gene Name	Dresden Contig	Subcluster / Cell Type	Forward Primer	Reverse Primer
PFAM: DUF3421	dd_smed_v6_1355_0_1	1, 3, 7, 9, 10, 11	ATTCAAGCGAGACGAGTCCA	AGACATTTCCCAGCCAGCAT
NA	dd_smed_v6_3226_0_1	4, 7, 8, 12	CCAAGGCCGGAAAAATCAGC	TACTGTGCGAGTAGTGGGGT
PRSS12	dd_smed_v6_351_0_1	5, 11	TTACAGGGTCTCCTCGCGTA	AAGCTATTTGTCCCGGAGGC
Muscle Pool
Gene Name	Dresden Contig	Subcluster / Cell Type	Forward Primer	Reverse Primer
COL21A1	dd_smed_v6_9565_0_1	1, 7	CCCTGGACAAAGGGGTACTT	TCCATAACCAGGACCCAGAG
sparc-1	dd_smed_v6_1021_0_1	2, 6, 7, 8, 13	TGGAACAATGCCCCGAAGAA	TGGTTCCACTTCCACATTTGC
myosin heavy chain A	dd_smed_v6_1434_0_1	3, 6, 7	GCACACTTTTGGTCGGTTGC	GCCTCCAGTACAGGATTGGC
ap2	dd_smed_v6_15104_0_1	4, 8	TTCTGGATTCATGGGCTCCG	CGGCGGTCTGGTATTGCATA
dmd-3	dd_smed_v6_13283_0_1	9, 11	GAACACCAAAATGCGCCAGAT	TTGAGCTGTTCCATCCAGAACTT
neuroD-2 protein	dd_smed_v6_9906_0_1	2, 10	AGTCATGGTAACCGTTGGACTT	GGTAGCTGACATGGTCTCCG
Secretory (Parenchymal) Pool
Gene Name	Dresden Contig	Subcluster / Cell Type	Forward Primer	Reverse Primer
NA	dd_smed_v6_628_0_1	0, 18	GGACAAATGAAACGGCTTGT	ATTGCACGGAGAAACGATCT
RGS	dd_smed_v6_15338_0_1	1	ATCCTCGACAGTCCATTCGG	TTGAATGTGATCCGAACGAAAAT
NA	dd_smed_v6_10555_0_1	4, 14, 15	AAGCCCAATGACAGCGAGTT	ACGGTCAACGGAGATCGAAG
SLC22A2	dd_smed_v6_12488_0_1	7, 10	ACACCCCAAAGTACCAATGCT	AACGCCGCTATAAGCCATGA
NA	dd_smed_v6_1041_0_1	8, 13	AATGAATCCCTTACTTTGCAACG	ACAACGGTGACACAATCCAAAATATA
ShK	dd_semd_v6_2_1_1	9	TCAAACCCAATCACAAACATGAAAT	TCTGCAAACTCTGTCGTCCA
PI16	dd_smed_v6_433_0_1	14	CCAAAGCAGCGAACATGCAA	TGGCTCGCCTGTTTCGTAAG
NA	dd_smed_v6_240_0_1	15	AATCGGTGCGTACACAATTTCA	AAGCCCGTTCTGATTGTCGTT
NA	dd_smed_v6_515_0_1	16	TGTTTTGCTGCGTTTTGTTC	GCAGGTAATGGGAGTTTTGG
NA	dd_smed_v6_27_0_1	17	TGGTGGAGCTGGTGTCATTTT	TTCGTTGAAGTCTGGTAAATCGG
NA	dd_smed_v6_8476_0_1	19	TCAATTTCAAGACTTTGTTAGGTG	CCGTAATTGCGGAGTTCAAA
Cathepsin+ Pool
Gene Name	Dresden Contig	Cathepsin+ Subcluster / Cell Type	Forward Primer	Reverse Primer
HSPGR3	dd_smed_v6_1054_0_1	5, 7, 8, 9, 11, 15	TACGGGGATCAAACGTCAAT	ATTGCTGCTAAAACGGGTTG
protein tyrosine phosphatase, receptor type, G (PTPRG)	dd_smed_v6_2457_0_1	5, 13	CCAGTCACCGTGGAAATGGG	TTGCGTCACGCTTCGGTAAT
	dd_smed_v6_5690_0_1	12	TGATTCTTCTGCTCACTTTTGC	AACCGTTTTGCACTGCATTT
protein tyrosine phosphatase, receptor type, T (PTPRT)	dd_smed_v6_10872_0_1	4, 16	ACCGAGGTCAAGACCATGAG	GGATTCCCACAACTCCAGAA
hydroxymethylbilane synthase (HMBS)	dd_smed_v6_626_0_1	11, 14	CCTGGCAATGACACAAACCC	TGATGCGGCTGTAAGCAACT
cathepsin L2 (CTSL2)	dd_smed_v6_582_0_1	5, 8, 9, 15	CGGACTTGAGCCATCAGGAG	CCGAATCTTCGTCGACTCCA
human plexin B2 (PLNXB2)	dd_smed_v6_4956_0_1	2, 4, 9, 12	GACGATTTTGACGACACCAGC	CGTTTCCAAACTGCCTCGAAC

### Sheet: Supp Table 2 Innexin sequences
Supp. Table 2
Innexin predicted sequences
innexin 8 (inx8)	dd_Smed_v6_1234_0_1	aaacttacagttaatcaccgtgtcagtcattgtttatattgtgtttatattcattgtgaa tatttcggaagtcgtcttaaatacaaaactctaaagtttagttaagaattataattattt ggcattaacagaataatggtggcacaagaattcttgtctctaattgatcagttcaaactt tcttcgtatgcaggccttgaagactttgcagataggctgaacttcattttcagtgtcgtc atcctgtcattgtcaatggtaattgttacagcaaaagcttactttttcaagccattgtca tgttatgtggcaacgacaccgtcaggtatgaatttcgacggttacatggaaaattattgc tgggttcatggaactattccgtttttggaaaat…
innexin 9 (inx9)	dd_Smed_v6_692_0_1	tataattttcacaaccggaaataaggttacataaacaatgatttcactgacaccttaata atctagtgacttttgaaatacgattcattaaattctaaatcatggtagccgaggaattct taaatctaatcgggcaattcaagatatccacatatgttggaattgaggacttcgctgaca aacttagcttcttgttcagcgtaacactactaatactttcaatgatggttgtgactataa agtcatacttattcaagccacttgcgtgttacacggcgaccgctcctggaggatcaaatt ttgaaaattatctggaaaattactgttgggtacatggaactatcacttttttgcctggag aagatattcctcagaatgatgttgactgggctc…

### Sheet: Supp Table 3 Innexin homologs
Supp. Table 3
		Closest Homologs (all)			Closest Homolog (fly)			Closest Homolog (C. elegans)
		Description	E value	Percent Identity	Description	E value	Percent Identity	Description	E value	Percent Identity
innexin 8 (inx8)	dd_Smed_v6_1234_0_1	Innexin 8 (Dugesia japonica)	0	70.16	Innexin unc-9	5e-65	32.35	Innexin 2, isoform C	1e-22	26.88
		Innexin 9 (Dugesia japonica)	0	65.44	inx-1c	1e-63	32.53	optic ganglion reduced	7e-20	28.57
		hypothetical (Spirometra sp. Aus1)	1e-148	52.01	Innexin unc-7	3e-62	32.8	innexin 3, isoform B	1e-17	26.04
		Innexin unc-9 (Taenia solium	8e-146	48.88	Innexin-19	1e-54	29.98	shaking B, isoform A	8e-16	27.54
		Innexin (Paragonimus heterotremus)	4e-145	48.72	Innexin 11	3e-53	30.49	passover	5e-15	26.88
innexin 9 (inx9)	dd_Smed_v6_692_0_1	Innexin 9 (Dugesia japonica)	0	75.17	Innexin unc-9	6e-71	33.87	Innexin 2, isoform C	4e-27	28.66
		Innexin 8 (Dugesia japonica)	0	67.24	Innexin unc-7	1e-65	33.42	shaking B, isoform C	5e-25	27.39
		hypothetical (Spirometra sp. Aus1)	7e-167	50.12	Innexin-3	2e-65	32.9	passover	1e-24	27.06
		Innexin unc-9 (Taenia solium	2e-164	49.53	inx-1c	8e-65	33.51	innexin 3, isoform B	3e-24	25.89
		unnamed protein (Hymenolepis diminuta)	4e-163	51.51	Innexin 11	5e-58	30.27	optic ganglion reduced	2e-21	26.74

### Sheet: Supp Table 4 Other primers used
Supp. Table 4
Cloning primers in addition to those in Supp. Table 1
Gene Name	Dresden	Forward Primer	Reverse Primer	Notes
green flourescent protein (gfp)		ATGGTGAGCAAGGGCGAGGAGC	TTACTTGTACAGCTCGTCC
innexin 8 (inx8)	dd_smed_v6_1234_0_1	AATGGCTAAAGCTCGTCGAA	GAGTGATCAGGGCCGTTTAT
innexin 9 (inx9)	dd_smed_v6_692_0_1	GCGAATAATACGCCACCAGT	CCGTAATGATATCCCCAGCA
ChAT	dd_smed_v6_6208_0_1	GATCTCCTGCCACCAAAGAA	AACTCCATGACCCTGAATCG
ovo	dd_smed_v6_48430_0_1	CAACAACAATTTTGCCCTCA	GGTGCTCCTGAATGATGTGA	Genbank: JX091074.1
prog1	dd_smed_v6_332_0_1	TTGCGTTCGCGTATATTGAA	ATATTTATCCAGCGCGTCGT	Genbank: JX122762.1
smedwi1	dd_smed_v6_659_0_1	CGTTCCTAAAGGCACAGCTC	TTGGATTAGCCCCATCTTTG	Genbank: DQ186985.1
		GGATCCTAATACGACTCACTATAGGG		Primer for amplification from pJC53.2
